# NPC1 confers metabolic flexibility in Triple Negative Breast Cancer

**DOI:** 10.1101/2022.05.05.490674

**Authors:** KI O’Neill, LW Kuo, MM Williams, HE Lind, LS Crump, NG Hammond, NS Spoelstra, MC Caino, JK Richer

## Abstract

Triple negative breast cancer (TNBC) often undergoes at least partial epithelial-to-mesenchymal transition (EMT) to facilitate metastasis. Identifying EMT-associated characteristics can reveal novel dependencies that may serve as therapeutic vulnerabilities in this aggressive breast cancer subtype. We find that *NPC1*, which encodes the lysosomal cholesterol transporter Niemann-Pick Type C1 is highly expressed in TNBC as compared to estrogen receptor-positive (ER+) breast cancer and is significantly elevated in high grade disease. We demonstrate that *NPC1* is directly targeted by microRNA-200c (miR-200c) a potent suppressor of EMT, providing a mechanism for its differential expression in breast cancer subtypes. Silencing of *NPC1* in TNBC causes an accumulation of cholesterol-filled lysosomes and drives decreased growth on soft agar and invasive capacity. Conversely, overexpression of NPC1 in an ER+ cell line increases invasion and growth on soft agar. We further identify TNBC cell lines as cholesterol auxotrophs, however, they do not solely depend on NPC1 for adequate cholesterol supply. Genetic inhibition of *NPC1* in TNBC cell lines led to altered mitochondrial function and morphology, suppression of mTOR signaling, and accumulation of autophagosomes. A small-molecule inhibitor of NPC1, U18666A, decreased TNBC proliferation and synergized with the chemotherapeutic drug, paclitaxel. This work suggests that NPC1 promotes aggressive characteristics in TNBC and identifies NPC1 as a potential therapeutic target.
