## Supplementary - primer sequences for "NPC1 confers metabolic flexibility in Triple Negative Breast Cancer"

### Sheet: Sheet1
Supplemental Table 1
Luciferase Assay Sequences
NPC1 3’UTR- Forward (Fused PmeI site )
	AGCTTTGTTTAAACGGCGCGCCGGCCCTCTCGCAGGGCATCCTGA
NPC1 3’UTR- Reverse (Fused XbaI site )
	CTAGTCTAGACTAGAAATAAGTTAAAACCCAGTAGACACAC
NPC1 3’UTR- Seed mutant Forward
	CAGTTGACTTGGGAAGTTACTCCTCTAGATCTGGAGGCAA
NPC1 3’UTR- Seed mutant Reverse
	TTGCCTCCAGATCTAGAGGAGTAACTTCCCAAGTCAACTG
Supplemental Table 2
qPCR Sequences
Gene	Forward	Reverse
DHCR24	GTGGAGAACTATCTGAAGACAAACC	CAAAGGGGATAATGTCCTGG
STARD3	CAGGCAGTCACTGTCTTGTT	GGCAGTGGTGGACCAGATCT
SORT1	GGGGACACATGGAGCATGG	GGAATAGACAATGCCTCGATCAT
PCSK9	TGGAACTCACTCACTCTGGG	AAGAATCCTGCCTCCTTGGT
SOAT1	ATAGAGCGAAGGATTTGAGAGCA	GGTCCAAACAACGGTAGGAAA
IDOL	AAGTTCTTCGTGGAGCCTCA	ACTGAGTTCCACTGCCTGCT
SQLE	GCGTGCTTGGCTCTGCTTT	CCTGGGCATCAAGACCTTCCA
LSS	GCACTGGACGGGTGATTATGGT	CGCAGGTACCGCACAATCTCTT
LDLR	CAGATATCATCAACGAAGC	CCTCTCACACCAGTTCACTCC
HMGCS1	TATTCCAAGCCCTGCCAAGA	TCCAACTGTTCCCATACCCC
HMGCR	GCAGCAAACATTGTCACCG	CACCACCCACCGTTCCTAT
NPC1	AGCCAGTAATGTCACCGAAAC	CCGAGGTTGAAGATAGTGTCG
